# Acute Stress in Female Adolescent Rats Increases Anxiety-like but not Depression-like Behaviors

**DOI:** 10.1101/2025.11.20.689244

**Authors:** Jinglin Xiong, Ioanna Giannakou, Madison O’Bryan, Christin Hartman, Nancy Rempel-Clower

**Author notes:** Direct correspondence to: Nancy Rempel-Clower, Ph.D., Department of Psychology, Grinnell College, Grinnell, IA 50112. Shared first authorship (Jinglin Xiong, Ioanna Giannakou, Madison O’Bryan, Christin Hartman).

## Abstract

Adolescence is a critical developmental period where heightened stress reactivity and responsiveness increase susceptibility to psychiatric conditions like anxiety and depression. Studies with rodent models have primarily tested the effects of chronic, rather than acute, stress on the development of anxiety- and depression-like behaviors, and many have not included female subjects. The current study examined whether a single acute stress exposure in female rats can induce anxiety-like and depression-like behaviors, and whether the timing of the stress, early (postnatal day 28) versus mid-adolescence (postnatal day 36), influences these outcomes. We used a PTSD-relevant stress paradigm that paired acute immobilization with fox-urine predator odor. Female Sprague-Dawley rats completed a battery of behavioral assays to characterize anxiety-like (elevated plus maze, open field test) and depression-like behaviors (sucrose preference test, forced swim test) between 12-16 days post exposure. Acute stress in either early or mid-adolescence caused an increase in anxiety-like behavior on the elevated plus maze 15 days post-exposure. No increase in depression-like behaviors was observed at either age. Our findings suggest that a single exposure to a predator odor when paired with immobilization is sufficient to increase anxiety-like but not depression-like behaviors in female adolescent rats. These results provide evidence that acute stress during either early or mid-adolescence can lead to later anxiety in females.
