## Supplementary material for "Acute Stress in Female Adolescent Rats Increases Anxiety-like but not Depression-like Behaviors": Table S1

### Sheet: Sheet1
Supplementary Table S1. Statistical Results
Behavioral Assay		Behavioral Measure		Comparison		N	Descriptive Statistics	Statistical Analysis					Multiple Comparisons
				Age	Condition	# of animals	Average ± SEM	Statistical Test	ANOVA Table/Main Effect					Bonferroni's multiple comparisons test adjusted p-value (Prism)	Uncorrected Fisher's LSD p-value (Prism)	Pairwise Comparison using Bonferroni Corerction(SPSS)
Elevated Plus Maze		Anxiety Index		P28	Control	11	0.677±0.014	2x2 2-way ANOVA (Type III)		DF	F	P value	P28 Control vs P28 Stress	0.0414	0.0207	0.021
				P28	Stress	12	0.755±0.025		Interaction	1	F (1, 43) = 0.1575	P=0.6935	P36 Control vs P36 Stress	0.1313	0.0657	0.066
				P36	Control	12	0.731±0.024		Age	1	F (1, 43) = 3.879	P=0.0554	P28 Control vs P36 Control	NA	NA	NA
				P36	Stress	12	0.791± 0.025		Condtion	1	F (1, 43) = 9.231	P=0.0040	P28 Stress vs P36 Stress	NA	NA	NA
		Open Arm Entries		P28	Control	11	7.364±0.411	2x2 2-way ANOVA (Type III)		DF	F	P value	P28 Control vs P28 Stress	0.069	0.0345	0.034
				P28	Stress	12	5.583±0.657		Interaction	1	F (1, 43) = 0.2162	P=0.6443	P36 Control vs P36 Stress	0.2486	0.1243	0.124
				P36	Control	12	5.417±0.596		Age	1	F (1, 43) = 8.699	P=0.0051	P28 Control vs P36 Control	0.0428	0.0214	0.021
				P36	Stress	12	4.167±0.562		Condtion	1	F (1, 43) = 7.061	P=0.0110	P28 Stress vs P36 Stress	0.1654	0.0827	0.083
		Time Spent in Open Arms		P28	Control	11	85.866±4.168	2x2 2-way ANOVA (Type III)		DF	F	P value	P28 Control vs P28 Stress	0.0717	0.0359	0.036
				P28	Stress	12	65.758±8.113		Interaction	1	F (1, 43) = 0.0006814	P=0.9793	P36 Control vs P36 Stress	0.0589	0.0294	0.029
				P36	Control	12	69.652±6.745		Age	1	F (1, 43) = 6.370	P=0.0154	P28 Control vs P36 Control	0.1756	0.0878	0.088
				P36	Stress	12	49.205±5.938		Condtion	1	F (1, 43) = 9.759	P=0.0032	P28 Stress vs P36 Stress	0.1504	0.0752	0.075
		Number of Head Dips		P28	Control	11	10.364±1.154	2x2 2-way ANOVA (Type III)		DF	F	P value	P28 Control vs P28 Stress	0.0852	0.0426	0.043
				P28	Stress	12	7.5±0.9		Interaction	1	F (1, 43) = 0.2030	P=0.6546	P36 Control vs P36 Stress	0.286	0.143	0.143
				P36	Control	12	8.5±0.793		Age	1	F (1, 43) = 2.231	P=0.1425	P28 Control vs P36 Control	NA	NA	NA
				P36	Stress	12	6.5±0.981		Condtion	1	F (1, 43) = 6.437	P=0.0149	P28 Stress vs P36 Stress	NA	NA	NA
		Velocity		P28	Control	11	7.787±0.302	2x2 2-way ANOVA (Type III)		DF	F	P value	P28 Control vs P28 Stress	NA	NA	NA
				P28	Stress	12	7.873±0.307		Interaction	1	F (1, 43) = 2.997e-005	P=0.9957	P36 Control vs P36 Stress	NA	NA	NA
				P36	Control	12	6.9±0.202		Age	1	F (1, 43) = 12.82	P=0.0009	P28 Control vs P36 Control	0.032	0.016	0.016
				P36	Stress	12	6.988±0.152		Condtion	1	F (1, 43) = 0.1237	P=0.7268	P28 Stress vs P36 Stress	0.0284	0.0142	0.014
		Latency To Open Arm		P28	Control	11	8.636±3.706	2x2 2-way ANOVA (Type III)		DF	F	P value	P28 Control vs P28 Stress	NA	NA	NA
				P28	Stress	12	6.167±1.910		Interaction	1	F (1, 43) = 1.743	P=0.1937	P36 Control vs P36 Stress	NA	NA	NA
				P36	Control	12	16.5±5.282		Age	1	F (1, 43) = 7.779	P=0.0078	P28 Control vs P36 Control	0.6201	0.31	0.31
				P36	Stress	12	28.167±8.158		Condtion	1	F (1, 43) = 0.7378	P=0.3951	P28 Stress vs P36 Stress	0.0106	0.0053	0.005
		Closed Arm Entries		P28	Control	11	13.364±0.993	2x2 2-way ANOVA (Type III)		DF	F	P value	P28 Control vs P28 Stress	NA	NA	NA
				P28	Stress	12	14.75±0.75		Interaction	1	F (1, 43) = 0.4590	P=0.5017	P36 Control vs P36 Stress	NA	NA	NA
				P36	Control	12	11.667±0.466		Age	1	F (1, 43) = 9.295	P=0.0039	P28 Control vs P36 Control	0.209	0.1045	0.105
				P36	Stress	12	12.083±0.596		Condtion	1	F (1, 43) = 1.587	P=0.2145	P28 Stress vs P36 Stress	0.0216	0.0108	0.011
		Rearing		P28	Control	11	13.091±1.615	2x2 2-way ANOVA (Type III)		DF	F	P value	P28 Control vs P28 Stress	NA	NA	NA
				P28	Stress	12	14±0.945		Interaction	1	F (1, 43) = 0.1327	P=0.7174	P36 Control vs P36 Stress	NA	NA	NA
				P36	Control	12	14.5±1.011		Age	1	F (1, 43) = 2.512	P=0.1203	P28 Control vs P36 Control	NA	NA	NA
				P36	Stress	12	16.25±1.001		Condtion	1	F (1, 43) = 1.327	P=0.2557	P28 Stress vs P36 Stress	NA	NA	NA
		Time Spent In Center		P28	Control	11	50.521±4.162	2x2 2-way ANOVA (Type III)		DF	F	P value	P28 Control vs P28 Stress	NA	NA	NA
				P28	Stress	12	51.78±3.898		Interaction	1	F (1, 43) = 0.3296	P=0.5689	P36 Control vs P36 Stress	NA	NA	NA
				P36	Control	12	68.152±4.576		Age	1	F (1, 43) = 9.660	P=0.0033	P28 Control vs P36 Control	0.0271	0.0135	0.014
				P36	Stress	12	63.913±6.088		Condtion	1	F (1, 43) = 0.09680	P=0.7572	P28 Stress vs P36 Stress	0.1539	0.077	0.077
Open Field Test		Time Spent In Center		P28	Control	11	39.972±4.064	2x2 2-way ANOVA (Type III)		DF	F	P value	P28 Control vs P28 Stress	NA	NA	NA
				P28	Stress	12	42.052±3.004		Interaction	1	F (1, 43) = 0.04208	P=0.8384	P36 Control vs P36 Stress	NA	NA	NA
				P36	Control	12	31.391±4.030		Age	1	F (1, 43) = 6.197	P=0.0167	P28 Control vs P36 Control	0.2349	0.1175	0.117
				P36	Stress	12	31.93±3.861		Condtion	1	F (1, 43) = 0.1215	P=0.7291	P28 Stress vs P36 Stress	0.1212	0.0606	0.061
		Velocity		P28	Control	12	13.265±0.595	2x2 2-way ANOVA (Type III)		DF	F	P value	P28 Control vs P28 Stress	NA	NA	NA
				P28	Stress	12	13.224±0.407		Interaction	1	F (1, 44) = 0.002931	P=0.9571	P36 Control vs P36 Stress	NA	NA	NA
				P36	Control	12	10.332±0.318		Age	1	F (1, 44) = 43.47	P<0.0001	P28 Control vs P36 Control	<0.0001	<0.0001	<0.001
				P36	Stress	12	10.339±0.397		Condtion	1	F (1, 44) = 0.001442	P=0.9699	P28 Stress vs P36 Stress	<0.0001	<0.0001	<0.001
Sucrose Preference Test		Sucrose Preference		P28	Control	10	0.945±0.025	2x2 2-way ANOVA (Type III)		DF	F	P value	P28 Control vs P28 Stress	NA	NA	NA
				P28	Stress	11	0.908±0.054		Interaction	1	F (1, 37) = 0.5498	P=0.4631	P36 Control vs P36 Stress	NA	NA	NA
				P36	Control	9	0.951±0.037		Age	1	F (1, 37) = 0.8303	P=0.3681	P28 Control vs P36 Control	NA	NA	NA
				P36	Stress	11	0.967±0.01		Condtion	1	F (1, 37) = 0.08292	P=0.7750	P28 Stress vs P36 Stress	NA	NA	NA
		Liquid Consumption		P28	Control	10	80.770±9.147	2x2 2-way ANOVA (Type III)		DF	F	P value	P28 Control vs P28 Stress	NA	NA	NA
				P28	Stress	11	94.173±13.592		Interaction	1	F (1, 37) = 0.9477	P=0.3366	P36 Control vs P36 Stress	NA	NA	NA
				P36	Control	9	98.533±14.648		Age	1	F (1, 37) = 0.3305	P=0.5688	P28 Control vs P36 Control	NA	NA	NA
				P36	Stress	10	89.6±7.551		Condtion	1	F (1, 37) = 0.03794	P=0.8466	P28 Stress vs P36 Stress	NA	NA	NA
		Sucrose Consumption		P28	Control	12	75.575±8.075	2x2 2-way ANOVA (Type III)		DF	F	P value	P28 Control vs P28 Stress	NA	NA	NA
				P28	Stress	12	83.333±14.59		Interaction	1	F (1, 44) = 8.331e-005	P=0.9928	P36 Control vs P36 Stress	NA	NA	NA
				P36	Control	12	72.008±16.764		Age	1	F (1, 44) = 0.07285	P=0.7885	P28 Control vs P36 Control	NA	NA	NA
				P36	Stress	12	80±9.718		Condtion	1	F (1, 44) = 0.3796	P=0.5410	P28 Stress vs P36 Stress	NA	NA	NA
		Water Consumption		P28	Control	10	2.6±0.492	2x2 2-way ANOVA (Type III)		DF	F	P value	P28 Control vs P28 Stress	NA	NA	NA
				P28	Stress	11	3.518±0.694		Interaction	1	F (1, 37) = 0.3164	P=0.5771	P36 Control vs P36 Stress	NA	NA	NA
				P36	Control	9	3.022±1.821		Age	1	F (1, 37) = 0.02229	P=0.8821	P28 Control vs P36 Control	NA	NA	NA
				P36	Stress	11	2.791±0.852		Condtion	1	F (1, 37) = 0.1130	P=0.7387	P28 Stress vs P36 Stress	NA	NA	NA
Forced Swim Test		Climbing Duration		P28	Control	11	4.273±1.236	2x2 2-way ANOVA (Type III)		DF	F	P value	P28 Control vs P28 Stress	NA	NA	NA
				P28	Stress	12	3.583±0.973		Interaction	1	F (1, 42) = 0.6741	P=0.4162	P36 Control vs P36 Stress	NA	NA	NA
				P36	Control	12	2.917±0.908		Age	1	F (1, 42) = 0.1397	P=0.7104	P28 Control vs P36 Control	NA	NA	NA
				P36	Stress	11	4.091±1.411		Condtion	1	F (1, 42) = 0.04563	P=0.8319	P28 Stress vs P36 Stress	NA	NA	NA
		Immobility Duration (Total number of time samples scored as “immobile” )		P28	Control	12	21.5±3.936	2x2 2-way ANOVA (Type III)		DF	F	P value	P28 Control vs P28 Stress	NA	NA	NA
				P28	Stress	12	25.25±2.313		Interaction	1	F (1, 43) = 2.270	P=0.1392	P36 Control vs P36 Stress	NA	NA	NA
				P36	Control	12	26.167±2.519		Age	1	F (1, 43) = 0.004958	P=0.9442	P28 Control vs P36 Control	NA	NA	NA
				P36	Stress	11	21±2.744		Condtion	1	F (1, 43) = 0.05731	P=0.8119	P28 Stress vs P36 Stress	NA	NA	NA
		Latency to Immobility (Latency until the rat was immobile for more than three consecutive time samples )		P28	Control	12	163.75±30.284	2x2 2-way ANOVA (Type III)		DF	F	P value	P28 Control vs P28 Stress	0.9496	0.2374	0.237
				P28	Stress	12	125±18.017		Interaction	1	F (1, 44) = 5.225	P=0.0271	P36 Control vs P36 Stress	0.1916	0.0479	0.048
				P36	Control	12	127.5±13.589		Age	1	F (1, 44) = 0.4918	P=0.4868	P28 Control vs P36 Control	>0.9999	0.2686	0.269
				P36	Stress	12	193.333±25.822		Condtion	1	F (1, 44) = 0.3504	P=0.5569	P28 Stress vs P36 Stress	0.1615	0.0404	0.04
		Swimming Duration		P28	Control	12	30.75±3.092	2x2 2-way ANOVA (Type III)		DF	F	P value	P28 Control vs P28 Stress	NA	NA	NA
				P28	Stress	12	30.167±2.510		Interaction	1	F (1, 43) = 0.6874	P=0.4116	P36 Control vs P36 Stress	NA	NA	NA
				P36	Control	12	29.917±2.667		Age	1	F (1, 43) = 0.2779	P=0.6008	P28 Control vs P36 Control	NA	NA	NA
				P36	Stress	10	33.909±2.712		Condtion	1	F (1, 43) = 0.3816	P=0.5400	P28 Stress vs P36 Stress	NA	NA	NA
